# *Drosophila* Clueless ribonucleoprotein particles display novel dynamics that rely on the availability of functional protein and polysome equilibrium

**DOI:** 10.1101/2024.08.21.609023

**Authors:** Hye Jin Hwang, Kelsey M. Sheard, Rachel T. Cox

## Abstract

The cytoplasm is populated with many ribonucleoprotein (RNP) particles that post-transcriptionally regulate mRNAs. These membraneless organelles assemble and disassemble in response to stress, performing functions such as sequestering stalled translation pre-initiation complexes or mRNA storage, repression and decay. *Drosophila* Clueless (Clu) is a conserved multi-domain ribonucleoprotein essential for mitochondrial function that forms dynamic particles within the cytoplasm. Unlike well-known RNP particles, stress granules and Processing bodies, Clu particles completely disassemble under nutritional or oxidative stress. However, it is poorly understood how disrupting protein synthesis affects Clu particle dynamics, especially since Clu binds mRNA and ribosomes. Here, we capitalize on *ex vivo* and *in vivo* imaging of *Drosophila* female germ cells to determine what domains of Clu are necessary for Clu particle assembly, how manipulating translation using translation inhibitors affects particle dynamics, and how Clu particle movement relates to mitochondrial association. Using Clu deletion analysis and live and fixed imaging, we identified three protein domains in Clu, which are essential for particle assembly. In addition, we demonstrated that overexpressing functional Clu disassembled particles, while overexpression of deletion constructs did not. To examine how decreasing translation affects particle dynamics, we inhibited translation in *Drosophila* germ cells using cycloheximide and puromycin. In contrast to stress granules and Processing bodies, cycloheximide treatment did not disassemble Clu particles yet puromycin treatment did. Surprisingly, cycloheximide stabilized particles in the presence of oxidative and nutritional stress. These findings demonstrate that Clu particles have novel dynamics in response to altered ribosome activity compared to stress granules and Processing bodies and support a model where they function as hubs of translation whose assembly heavily depends on the dynamic availability of polysomes.
