## Supplemental Table 1 for "*Drosophila* Clueless ribonucleoprotein particles display novel dynamics that rely on the availability of functional protein and polysome equilibrium"

### Sheet: Colocal CluGFP_mScarlet (Fig2)
CA06604/+;nosGal4/UASp FLClu::mScarlet	stage of egg chamber	Total No.of nurse cells	No. of nurse cells with CluGFP particles	No. of nurse cells with mScarlet expression	No. of nurse cells with mScarlet colocalized with CluGFP particles	Ratio of nurse cells having colocalization of CluGFP and mScarlet in the particles among the nurse cells expressing mScarlet
LiveImage_Follicle1-1	7	7	7	4	3	75
LiveImage_Follicle1-2	7	7	7	5	2	40
LiveImage_Follicle1-3	6	5	5	5	1	20
LiveImage_Follicle1-4	7	6	6	3	3	100
LiveImage_Follicle2-1	5	4	4	4	3	75
LiveImage_Follicle2-2	7	7	7	7	3	42.8571
LiveImage_Follicle2-3	6	7	7	7	5	71.4286
LiveImage_Follicle2-4	7	7	7	7	5	71.4286
LiveImage_Follicle2-5	7	6	6	6	4	66.6667
LiveImage_Follicle2-6	6	5	5	5	4	80
LiveImage_Follicle3-1	7	7	7	7	7	100
LiveImage_Follicle3-2	7	8	7	7	6	85.7143
LiveImage_Follicle3-3	8	8	8	8	5	62.5
LiveImage_Follicle4	5	7	7	2	2	100
						Mean
Stage 5	2					70.7568
Stage 6	3
Stage 7	8
Stage 8	1
Number of flies dissected	12
Dissected on three different days
CA06604/+;nosGal4/UASp ΔDUF::mScarlet	stage of egg chamber	Total No.of nurse cells	No. of nurse cells with CluGFP particles	No. of nurse cells with mScarlet expression	No. of nurse cells with mScarlet colocalized with CluGFP particles	Ratio of nurse cells having colocalization of CluGFP and mScarlet in the particles among the nurse cells expressing mScarlet
LiveImage_Follicle1-1	8	6	6	6	0	0
LiveImage_Follicle1-2	7	6	6	3	0	0
LiveImage_Follicle1-3	6	6	5	6	0	0
LiveImage_Follicle2-1	7	8	8	8	0	0
LiveImage_Follicle2-2	7	8	8	8	0	0
LiveImage_Follicle2-3	7	8	8	8	0	0
LiveImage_Follicle3-1	6	5	5	2	0	0
LiveImage_Follicle3-2	8	7	3	3	0	0
						Mean
Stage 5	0					0
Stage 6	2
Stage 7	4
Stage 8	2
Number of flies dissected	7
Dissected on three different days
CA06604/+;nosGal4/UASp ΔClu::mScarlet	stage of egg chamber	Total No.of nurse cells	No. of nurse cells with CluGFP particles	No. of nurse cells with mScarlet expression	No. of nurse cells with mScarlet colocalized with CluGFP particles	Ratio of nurse cells having colocalization of CluGFP and mScarlet in the particles among the nurse cells expressing mScarlet
LiveImage_Follicle1-1	8	8	8	4	0	0
LiveImage_Follicle1-2	6	5	5	4	0	0
LiveImage_Follicle1-3	7	6	6	6	0	0
LiveImage_Follicle2-1	7	8	6	4	0	0
LiveImage_Follicle2-2	7	6	6	6	0	0
LiveImage_Follicle2-3	7	7	7	6	0	0
LiveImage_Follicle2-4	7	7	7	6	0	0
LiveImage_Follicle3-1	6	6	6	6	0	0
LiveImage_Follicle3-2	6	3	2	2	0	0
LiveImage_Follicle3-3	5	4	4	3	0	0
LiveImage_Follicle3-4	6	5	5	5	0	0
						Mean
Stage 5	1					0
Stage 6	4
Stage 7	5
Stage 8	1
Number of flies dissected	9
Dissected on three different days
CA06604/+;nosGal4/UASp ΔTPR::mScarlet	stage of egg chamber	Total No.of nurse cells	No. of nurse cells with CluGFP particles	No. of nurse cells with mScarlet expression	No. of nurse cells with mScarlet colocalized with CluGFP particles	Ratio of nurse cells having colocalization of CluGFP and mScarlet in the particles among the nurse cells expressing mScarlet
LiveImage_Follicle1-1	7	7	7	7	0	0
LiveImage_Follicle1-2	6	9	0	9	0	-
LiveImage_Follicle1-3	6	6	6	6	0	0
LiveImage_Follicle1-4	7	6	6	6	0	0
LiveImage_Follicle1-5	7	6	3	6	0	0
LiveImage_Follicle2-1	6	7	6	7	0	0
LiveImage_Follicle2-2	8	7	5	7	0	0
LiveImage_Follicle3-1	7	7	6	5	0	0
LiveImage_Follicle4-1	8	7	7	6	0	0
LiveImage_Follicle4-2	7	7	5	2	0	0
LiveImage_Follicle4-3	8	5	5	4	0	0
						Mean
Stage 5	0					0
Stage 6	3
Stage 7	5
Stage 8	3
Number of flies dissected	10
Dissected on three different days
Z-plane selection: select a plane having 3-4 nurse cells with clear nulear area and cytosolic area enough to have 25% depth from the top surface of a follicle
Stages of egg chamber was determined with an average size of each stage as described in the reference (Spradling, A. Developmental genetics of oogenesis in The development of Drosophila melanogaster. 1–70 (CSHL), Average size of each stage (µmxµm): stage4 (40x50) ; stage5 (55x75); stage6 (60x85); stage7 (70x115)
Live image: single plane

### Sheet: HighClulevels (Fig3)
daGal4/UASp CluFLmScarlet	stage of egg chamber	Total No. of nurse cells	No. of nurse cells with CluP	No. of nurse cells expressing mScarlet	Ratio of nurse cells having Clu particles
FixedImage_follicle1	5	5	0	5	0
FixedImage_follicle2	6	6	0	6	0
FixedImage_follicle3	7	6	0	6	0
FixedImage_follicle4	7	6	0	6	0
FixedImage_follicle5	6	6	0	6	0
FixedImage_follicle6	8	6	0	6	0
FixedImage_follicle7	6	6	0	6	0
FixedImage_follicle8	7	4	0	4	0
FixedImage_follicle9	7	6	0	6	0
stage 5	1
stage 6	3
stage 7	4
stage 8	1
Number of flies dissected	10
Dissected within the same day
daGal4/UASp CluFLmScarlet	stage of egg chamber	Total No. of nurse cells	No. of nurse cells with CluP	No. of nurse cells expressing mScarlet	Ratio of nurse cells having Clu particles
LiveImage_follicle1	5	5	0	5	0
LiveImage_follicle2	7	3	0	3	0
LiveImage_follicle3	6	5	0	5	0
LiveImage_follicle4	7	6	0	6	0
stage 5	1
stage 6	1
stage 7	2
stage 8	0
Number of flies dissected	2
Dissected within the same day
daGal4/UASp CluFLmCerulean	stage of egg chamber	Total No. of nurse cells	No. of nurse cells with CluP	No. of nurse cells expressing mScarlet	Ratio of nurse cells having Clu particles
LiveImage_follicle1-1	7	6	0	6	0
LiveImage_follicle1-2	6	6	0	6	0
LiveImage_follicle1-3	6	6	0	6	0
LiveImage_follicle1-4	6	6	0	6	0
LiveImage_follicle1-5	7	5	0	5	0
LiveImage_follicle1-6	6	4	0	4	0
LiveImage_follicle2	5	5	0	5	0
stage 5	1
stage 6	4
stage 7	2
stage 8	0
Number of flies dissected	6
Dissected within the same day
daGal4/UASp ΔDUF::mScarlet	stage of egg chamber	Total No. of nurse cells	No. of nurse cells with CluP	No. of nurse cells expressing mScarlet	Ratio of nurse cells having Clu particles
FixedImage_follicle1	5	4	4	4	100
FixedImage_follicle2	7	5	5	5	100
FixedImage_follicle3	8	5	4	5	80
FixedImage_follicle4	6	3	3	3	100
					Mean
stage 5	1				95
stage 6	1
stage 7	1
stage 8	1
Number of flies dissected	5
Dissected within the same day
daGal4/UASp ΔTPR::mScarlet	stage of egg chamber	Total No. of nurse cells	No. of nurse cells with CluP	No. of nurse cells expressing mScarlet	Ratio of nurse cells having Clu particles
FixedImage_follicle1	5	4	4	4	100
FixedImage_follicle2	7	5	5	5	100
FixedImage_follicle3	7	6	4	6	66.6667
FixedImage_follicle4	8	5	5	5	100
FixedImage_follicle5	6	6	5	6	83.3333
					Mean
stage 5	1				90
stage 6	1
stage 7	2
stage 8	1
Number of flies dissected	5
Dissected within the same day
daGal4/UASp mcherry-cpb	stage of egg chamber	Total No. of nurse cells	No. of nurse cells with CluP	No. of nurse cells expressing mCherry	Ratio of nurse cells having Clu particles
FixedImage_follicle1	6	7	7	7	100
FixedImage_follicle2	8	4	4	4	100
FixedImage_follicle3	7	5	5	5	100
FixedImage_follicle4	5	7	2	7	28.5714
FixedImage_follicle5	6	5	5	5	100
FixedImage_follicle6	8	6	6	6	100
FixedImage_follicle7	8	5	5	5	100
FixedImage_follicle8	7	8	8	8	100
FixedImage_follicle9	7	6	6	6	100
FixedImage_follicle10	8	4	4	4	100
FixedImage_follicle11	7	5	5	5	100
					Mean
stage 5	1				93.5065
stage 6	2
stage 7	4
stage 8	4
Number of flies dissected	10
Dissected within the same day
Z-plane selection: select a plane having 3-4 nurse cells with clear nulear area and cytosolic area enough to have 25% depth from the top surface of a follicle for a live imaging; select a plane to avoid a dim fluorescence signal due to a deeper depth for a fixed imaging
Stages of egg chamber was determined with an average size of each stage as described in the reference (Spradling, A. Developmental genetics of oogenesis in The development of Drosophila melanogaster. 1–70 (CSHL), Average size of each stage (µmxµm): stage4 (40x50) ; stage5 (55x75); stage6 (60x85); stage7 (70x115)
Fixed image z-stacked: 1.2 µm with an interval of 0.42 µm
Live image: single plane
