## Supplemental Table2 for "*Drosophila* Clueless ribonucleoprotein particles display novel dynamics that rely on the availability of functional protein and polysome equilibrium"

### Sheet: Wellfed_Ins_10uMPuro (Fig4C-C')
Live_time lapse at a single plane	stage of egg chamber	No. of nurse cells with CluP before puromycin	No. of nurse cells showing dispersion of CluP after puromycin_10mins	Ratio of nurse cells having dispersion of CluP after puromycin
LiveImage_follicle1-1	5	3	3	100
LiveImage_follicle1-2	6	5	5	100
LiveImage_follicle1-3	6	4	4	100
LiveImage_follicle2	8	4	4	100
				Mean
stage 5	1			100
stage 6	2
stage 7	0
stage 8	1
Number of flies dissected	4
Dissected on two different days
Live image: single plane
Live_2µm z stacked	stage of egg chamber	No. of nurse cells with CluP before puromycin	No. of nurse cells showing dispersion of CluP after puromycin_10mins	Ratio of nurse cells having dispersion of CluP after puromycin
LiveImage_follicle1-1	5	5	5	100
LiveImage_follicle1-2	7	5	5	100
LiveImage_follicle1-3	6	3	3	100
LiveImage_follicle1-4	7	4	4	100
LiveImage_follicle1-5	8	3	3	100
LiveImage_follicle2-1	6	4	4	100
LiveImage_follicle2-2	8	5	5	100
LiveImage_follicle3-1	7	4	4	100
LiveImage_follicle3-2	6	4	4	100
LiveImage_follicle3-3	7	5	5	100
LiveImage_follicle3-4	7	5	5	100
LiveImage_follicle4-1	6	4	4	100
LiveImage_follicle4-2	8	4	4	100
LiveImage_follicle4-3	6	4	4	100
LiveImage_follicle4-4	6	4	4	100
LiveImage_follicle4-5	8	4	4	100
				Mean
stage 5	1	1	2	100
stage 6	6	2	8
stage 7	5	0	5
stage 8	4	1	5
Number of flies dissected	8
Dissected on two different days
Live image z-stacked: 2 µm with the interval of 0.5 µm
Z-plane selection: select a plane having 3-4 nurse cells with clear nulear area and cytosolic area enough to have 25% depth from the top surface of a follicle
Stages of egg chamber was determined with an average size of each stage as described in the reference (Spradling, A. Developmental genetics of oogenesis in The development of Drosophila melanogaster. 1–70 (CSHL), Average size of each stage (µmxµm): stage4 (40x50) ; stage5 (55x75); stage6 (60x85); stage7 (70x115)

### Sheet: Wellfed_Ins_CHX (Fig5C-C')
Wellfed_Ins Control	stage of egg chamber	Total No. of nurse cells	No. of nurse cells with CluP	Ratio of nurse cells having Clu particles
LiveImage_Follicle1-1	5	4	4	100
LiveImage_Follicle1-2	7	6	6	100
LiveImage_Follicle1-3	7	4	4	100
LiveImage_Follicle2-1	6	5	5	100
LiveImage_Follicle2-2	7	3	3	100
LiveImage_Follicle2-3	7	6	6	100
LiveImage_Follicle2-4	8	6	6	100
LiveImage_Follicle2-5	6	5	5	100
LiveImage_Follicle3-1	7	6	6	100
LiveImage_Follicle3-2	7	4	4	100
LiveImage_Follicle4-1	5	5	5	100
LiveImage_Follicle4-2	6	5	5	100
LiveImage_Follicle5-1	7	6	6	100
LiveImage_Follicle5-2	5	6	6	100
				Mean
stage 5	3			100
stage 6	3
stage 7	7
stage 8	1
Number of flies dissected	13
Dissected on four different days
Wellfed_Ins_3.5mM CHX	stage of egg chamber	Total No. of nurse cells	No. of nurse cells with CluP	Ratio of nurse cells having Clu particles
LiveImage_Follicle1-1	7	6	6	100
LiveImage_Follicle1-2	7	5	5	100
LiveImage_Follicle1-3	5	5	5	100
LiveImage_Follicle1-4	8	5	5	100
LiveImage_Follicle1-5	7	4	4	100
LiveImage_Follicle1-6	6	5	5	100
LiveImage_Follicle1-7	6	4	4	100
LiveImage_Follicle1-8	6	5	5	100
LiveImage_Follicle2-1	7	6	6	100
LiveImage_Follicle2-2	7	6	6	100
LiveImage_Follicle2-3	7	5	5	100
LiveImage_Follicle2-4	6	4	4	100
LiveImage_Follicle2-5	8	6	6	100
LiveImage_Follicle3-1	7	7	7	100
LiveImage_Follicle3-2	7	6	6	100
LiveImage_Follicle3-3	5	5	5	100
LiveImage_Follicle4-1	5	5	5	100
LiveImage_Follicle4-2	7	6	6	100
LiveImage_Follicle4-3	7	4	4	100
LiveImage_Follicle5-1	8	7	7	100
				Mean
stage 5	3			100
stage 6	4
stage 7	10
stage 8	3
Number of flies dissected	12
Dissected on three different days
Z-plane selection: select a plane having 3-4 nurse cells with clear nulear area and cytosolic area enough to have 25% depth from the top surface of a follicle
Stages of egg chamber was determined with an average size of each stage as described in the reference (Spradling, A. Developmental genetics of oogenesis in The development of Drosophila melanogaster. 1–70 (CSHL), Average size of each stage (µmxµm): stage4 (40x50) ; stage5 (55x75); stage6 (60x85); stage7 (70x115)
Live image: single plane

### Sheet: CHXfeeding (Fig5D-F")
CHX 0 mM 24hr feeding	stage of egg chamber	Total No. of nurse cells	No. of nurse cells with CluP	No. of nurse cells with MitoClump	Ratio of nurse cells having Clu particles
FixedImage_follicle1-1	7	5	5	0	100
FixedImage_follicle1-2	8	5	4	0	80
FixedImage_follicle1-3	6	5	5	0	100
FixedImage_follicle2-1	8	3	3	0	100
FixedImage_follicle2-2	8	6	3	0	50
FixedImage_follicle2-3	7	5	5	0	100
FixedImage_follicle2-4	8	5	5	0	100
FixedImage_follicle2-5	8	6	5	0	83.3333
FixedImage_follicle2-6	7	5	5	0	100
FixedImage_follicle2-7	8	4	3	0	75
FixedImage_follicle2-8	7	6	6	0	100
FixedImage_follicle2-9	7	6	6	0	100
					Mean
stage 6	1				90.6944
stage 7	5
stage 8	6
Number of flies dissected	20
Dissected on two different days
CHX 3.5 mM 24hr feeding	stage of egg chamber	Total No. of nurse cells	No. of nurse cells with CluP	No. of nurse cells with MitoClump	Ratio of nurse cells having Clu particles
FixedImage_follicle1-1	7	4	4	0	100
FixedImage_follicle1-2	5	4	3	0	75
FixedImage_follicle1-3	7	4	4	0	100
FixedImage_follicle1-4	7	7	7	0	100
FixedImage_follicle1-5	5	8	4	0	50
FixedImage_follicle1-6	8	3	3	0	100
FixedImage_follicle1-7	7	6	5	0	83.3333
FixedImage_follicle1-8	5	6	4	0	66.6667
FixedImage_follicle2-1	6	6	6	0	100
FixedImage_follicle2-2	6	6	6	0	100
FixedImage_follicle2-3	7	4	4	0	100
FixedImage_follicle3-1	6	4	4	0	100
FixedImage_follicle3-2	7	4	4	0	100
FixedImage_follicle3-3	5	5	5	0	100
FixedImage_follicle3-4	5	7	7	0	100
FixedImage_follicle3-5	8	4	4	0	100
FixedImage_follicle3-6	8	4	4	0	100
FixedImage_follicle3-7	5	5	5	0	100
FixedImage_follicle3-8	6	6	6	0	100
FixedImage_follicle3-9	6	5	5	0	100
FixedImage_follicle3-10	8	3	3	0	100
					Mean
stage 5	6				94.0476
stage 6	5
stage 7	6
stage 8	4
Number of flies dissected	30
Dissected on two different days
CHX 7 mM 24hr feeding	stage of egg chamber	Total No. of nurse cells	No. of nurse cells with CluP	No. of nurse cells with MitoClump	Ratio of nurse cells having Clu particles
FixedImage_follicle1-1	5	5	5	0	100
FixedImage_follicle1-2	7	4	4	0	100
FixedImage_follicle1-3	8	3	3	0	100
FixedImage_follicle1-4	7	7	7	0	100
FixedImage_follicle1-5	8	7	7	0	100
FixedImage_follicle1-6	7	6	6	0	100
FixedImage_follicle1-7	7	6	6	0	100
FixedImage_follicle1-8	5	9	9	0	100
FixedImage_follicle1-9	5	4	4	0	100
FixedImage_follicle1-10	6	4	4	0	100
FixedImage_follicle2-1	7	6	6	0	100
FixedImage_follicle2-2	8	5	5	0	100
FixedImage_follicle2-3	5	6	6	0	100
FixedImage_follicle2-4	8	5	5	0	100
FixedImage_follicle2-5	6	7	5	0	71.4286
FixedImage_follicle2-6	7	5	3	0	60
FixedImage_follicle2-7	8	4	4	0	100
FixedImage_follicle2-8	6	5	5	0	100
FixedImage_follicle3-1	7	4	3	0	75
FixedImage_follicle3-2	6	6	5	0	83.3333
FixedImage_follicle3-3	8	3	3	0	100
FixedImage_follicle3-4	7	7	6	0	85.7143
FixedImage_follicle3-5	6	5	5	0	100
FixedImage_follicle3-6	7	3	3	0	100
FixedImage_follicle3-7	5	6	6	0	100
FixedImage_follicle3-8	6	6	6	0	100
FixedImage_follicle3-9	7	6	6	0	100
FixedImage_follicle3-10	5	4	4	0	100
FixedImage_follicle3-11	5	4	4	0	100
					Mean
stage 5	7				95.7061
stage 6	6
stage 7	10
stage 8	6
Number of flies dissected	30
Dissected on two different days
Z-plane selection: select a plane having 3-4 nurse cells with clear nulear area and cytosolic area enough to have 25% depth from the top surface of a follicle; select a plane to avoid a dim fluorescence signal due to a deeper depth
Stages of egg chamber was determined with an average size of each stage as described in the reference (Spradling, A. Developmental genetics of oogenesis in The development of Drosophila melanogaster. 1–70 (CSHL), Average size of each stage (µmxµm): stage4 (40x50) ; stage5 (55x75); stage6 (60x85); stage7 (70x115)
Fixed image z-stacked: 2 µm with an interval of 0.42 µm

### Sheet: NoCluP_CHX_Ins (Fig5H-I')
NoCluP_Ins	stage of egg chamber	Total No. of nurse cells	No. of nurse cells with CluP before insulin	No. of nurse cells with CluP at t>10 min after insulin	Ratio of nurse cells having insulin-induceed Clu particles
LiveImage_follicle1	5	5	0	5	100
LiveImage_follicle2	7	6	0	6	100
LiveImage_follicle3	7	5	0	5	100
LiveImage_follicle4	8	5	0	5	100
stage 5	1
stage 6	0
stage 7	2
stage 8	1
Dissected animals	4
Dissected on four different days
NoCluP_CHX_Ins	stage of egg chamber	Total No. of nurse cells	No. of nurse cells with CluP before insulin	No. of nurse cells with CluP at t>10 min after insulin	Ratio of nurse cells having Clu particles
LiveImage_follicle1-1	6	4	0	0	0
LiveImage_follicle1-2	5	4	0	0	0
LiveImage_follicle1-3	7	5	0	0	0
LiveImage_follicle2-1	6	6	0	0	0
LiveImage_follicle2-2	5	5	0	0	0
LiveImage_follicle2-3	6	4	0	0	0
LiveImage_follicle2-4	7	5	0	0	0
LiveImage_follicle3-1	6	4	0	0	0
LiveImage_follicle3-2	5	6	0	0	0
LiveImage_follicle 4	7	6	0	0	0
LiveImage_follicle 5	7	7	0	0	0
					Mean
stage 5	3				0
stage 6	4
stage 7	4
Dissected animals	10
Dissected on four different days
Z-plane selection: select a plane having 3-4 nurse cells with clear nulear area and cytosolic area enough to have 25% depth from the top surface of a follicle
Stages of egg chamber was determined with an average size of each stage as described in the reference (Spradling, A. Developmental genetics of oogenesis in The development of Drosophila melanogaster. 1–70 (CSHL), Average size of each stage (µmxµm): stage4 (40x50) ; stage5 (55x75); stage6 (60x85); stage7 (70x115)
Live image: single plane

### Sheet: Wellfed_CHX (Fig6B-B") 
Wellfed_NoIns 10min Control	stage of egg chamber	Total No. of nurse cells	No. of nurse cells with CluP	Ratio of nurse cells having Clu particles
LiveImage_Follicle1-1	5	4	4	100
LiveImage_Follicle1-2	7	3	3	100
LiveImage_Follicle1-3	5	5	3	60
LiveImage_Follicle1-4	7	3	3	100
LiveImage_Follicle1-5	5	3	2	66.6667
				Mean
stage 5	3			85.3333
stage 6	0
stage 7	2
Number of flies dissected	4
Dissected on the same day
Wellfed_NoIns 30min Control	stage of egg chamber	Total No. of nurse cells	No. of nurse cells with CluP	Ratio of nurse cells having Clu particles
LiveImage_Follicle1-1	6	4	3	75
LiveImage_Follicle1-2	8	3	3	100
LiveImage_Follicle1-3	7	3	1	33.3333
LiveImage_Follicle1-4	7	3	0	0
LiveImage_Follicle1-5	7	4	0	0
stage 5	0			41.6667
stage 6	1
stage 7	3
stage 8	1
Number of flies dissected	6
Dissected on the same day
Wellfed_NoIns_CHX	stage of egg chamber	Total No. of nurse cells	No. of nurse cells with CluP	Ratio of nurse cells having Clu particles
LiveImage_Follicle1-1	6	8	8	100
LiveImage_Follicle1-2	6	5	5	100
LiveImage_Follicle1-3	6	4	4	100
LiveImage_Follicle1-4	7	4	4	100
LiveImage_Follicle1-5	7	4	4	100
LiveImage_Follicle1-6	5	6	6	100
LiveImage_Follicle2-1	5	4	3	75
LiveImage_Follicle3-1	7	4	4	100
LiveImage_Follicle3-2	7	6	6	100
LiveImage_Follicle3-3	5	4	4	100
				Mean
stage 5	3			97.5
stage 6	3
stage 7	4
Dissected animals	12
Dissected on the same day
Z-plane selection: select a plane having 3-4 nurse cells with clear nulear area and cytosolic area enough to have 25% depth from the top surface of a follicle
Stages of egg chamber was determined with an average size of each stage as described in the reference (Spradling, A. Developmental genetics of oogenesis in The development of Drosophila melanogaster. 1–70 (CSHL), Average size of each stage (µmxµm): stage4 (40x50) ; stage5 (55x75); stage6 (60x85); stage7 (70x115)
Live image: single plane

### Sheet: CHXfeeding_starved (Fig6C-E")
CHX 0 mM 24hr feeding_starvation	stage of egg chamber	Total No. of nurse cells	No. of nurse cells with CluP	No. of nurse cells with MitoClump	Ratio of nurse cells having Clu particles	Ratio of nurse cells having MitoClump
FixedImage_follicle1-1	5	7	0	7	0	100
FixedImage_follicle1-2	8	7	0	7	0	100
FixedImage_follicle1-3	7	6	0	6	0	100
FixedImage_follicle1-4	8	8	0	8	0	100
FixedImage_follicle1-5	6	5	0	5	0	100
FixedImage_follicle1-6	8	7	0	7	0	100
FixedImage_follicle1-7	6	7	0	7	0	100
FixedImage_follicle1-8	6	6	0	6	0	100
FixedImage_follicle1-9	6	4	0	4	0	100
FixedImage_follicle2-1	7	5	0	5	0	100
FixedImage_follicle2-2	5	5	0	5	0	100
FixedImage_follicle2-3	6	5	0	5	0	100
FixedImage_follicle2-4	6	6	0	6	0	100
FixedImage_follicle2-5	7	7	0	7	0	100
					Mean	Mean
stage 5	2				0	100
stage 6	6
stage 7	3
stage 8	3
Number of flies dissected	20
Dissected on two different days
CHX 3.5 mM 24hr feeding_starvation	stage of egg chamber	Total No. of nurse cells	No. of nurse cells with CluP	No. of nurse cells with MitoClump	Ratio of nurse cells having Clu particles
FixedImage_follicle1-1	7	4	1	0	25
FixedImage_follicle1-2	8	4	4	0	100
FixedImage_follicle1-3	8	6	6	0	100
FixedImage_follicle1-4	7	5	2	0	40
FixedImage_follicle1-5	5	5	5	0	100
FixedImage_follicle1-6	8	6	6	0	100
FixedImage_follicle2-1	5	8	8	0	100
FixedImage_follicle2-2	7	5	5	0	100
FixedImage_follicle2-3	7	5	5	0	100
FixedImage_follicle2-4	8	6	3	0	50
FixedImage_follicle2-5	7	7	7	0	100
FixedImage_follicle2-6	5	6	6	0	100
FixedImage_follicle2-7	6	4	4	0	100
FixedImage_follicle2-8	7	6	6	0	100
FixedImage_follicle2-9	6	6	5	0	83.3333
					Mean
stage 5	3				86.5556
stage 6	2
stage 7	6
stage 8	4
Number of flies dissected	20
Dissected on two different days
CHX 7 mM 24hr feeding_starvation	stage of egg chamber	Total No. of nurse cells	No. of nurse cells with CluP	No. of nurse cells with MitoClump	Ratio of nurse cells having Clu particles
FixedImage_follicle1-1	7	6	6	0	100
FixedImage_follicle1-2	8	6	6	0	100
FixedImage_follicle1-3	6	5	5	0	100
FixedImage_follicle1-4	7	6	6	0	100
FixedImage_follicle1-5	7	7	6	0	85.7143
FixedImage_follicle1-6	8	6	6	0	100
FixedImage_follicle2-1	6	6	5	0	83.3333
FixedImage_follicle2-2	7	4	4	0	100
FixedImage_follicle2-3	6	4	4	0	100
FixedImage_follicle2-4	5	6	5	0	83.3333
					Mean
stage 5	1				95.2381
stage 6	3
stage 7	4
stage 8	2
Number of flies dissected	20
Dissected on two different days
Number of flies dissected	30
Dissected on two different days
Z-plane selection: select a plane having 3-4 nurse cells with clear nulear area and cytosolic area enough to have 25% depth from the top surface of a follicle; select a plane to avoid a dim fluorescence signal due to a deeper depth
Stages of egg chamber was determined with an average size of each stage as described in the reference (Spradling, A. Developmental genetics of oogenesis in The development of Drosophila melanogaster. 1–70 (CSHL), Average size of each stage (µmxµm): stage4 (40x50) ; stage5 (55x75); stage6 (60x85); stage7 (70x115)
Fixed image z-stacked: 2 µm with an interval of 0.42 µm

### Sheet: Wellfed_CHX_H2O2 (Fig7)
CHX 0 mM_hydrogen peroxide	stage of egg chamber	Total No. of nurse cells	No. of nurse cells with CluP before H2O2	No. of nurse cells showing dispersion of CluP after H2O2_20 mins	Ratio of nurse cells having dispersion of CluP after H2O2 treatment
LiveImage_follicle1-1	7	5	5	5	100
LiveImage_follicle1-2	7	4	4	4	100
LiveImage_follicle1-3	7	6	5	5	100
LiveImage_follicle2-1	5	4	4	4	100
LiveImage_follicle2-2	5	4	4	4	100
LiveImage_follicle3-1	6	5	5	5	100
LiveImage_follicle3-2	6	5	5	5	100
LiveImage_follicle4	8	7	7	7	100
LiveImage_follicle5	5	5	5	2	40
					Mean
stage 5	3				93.3333
stage 6	2
stage 7	3
stage 8	1
dissected animals	12
Dissected on three different days
CHX 3.5 mM_hydrogen peroxide	stage of egg chamber	Total No. of nurse cells	No. of nurse cells with CluP before H2O2	No. of nurse cells showing dispersion of CluP after H2O2_20 mins	Ratio of nurse cells having dispersion of CluP after H2O2 treatment
LiveImage_follicle1-1	7	4	4	0	0
LiveImage_follicle1-2	6	4	4	0	0
LiveImage_follicle1-3	7	7	7	0	0
LiveImage_follicle1-4	5	4	4	0	0
LiveImage_follicle1-5	7	8	8	0	0
LiveImage_follicle2-1	8	8	8	0	0
LiveImage_follicle2-2	7	4	4	0	0
LiveImage_follicle2-3	7	5	5	0	0
LiveImage_follicle3	8	7	7	0	0
					Mean
stage 5	1				0
stage 6	1
stage 7	5
stage 8	2
dissected animals	11
Dissected on three different days
CHX 7 mM_hydrogen peroxide	stage of egg chamber	Total No. of nurse cells	No. of nurse cells with CluP before H2O2	No. of nurse cells showing dispersion of CluP after H2O2_20 mins	Ratio of nurse cells having dispersion of CluP after H2O2 treatment
LiveImage_follicle1-1	5	6	6	0	0
LiveImage_follicle1-2	5	4	4	0	0
LiveImage_follicle1-3	6	5	5	0	0
LiveImage_follicle2-1	7	6	6	0	0
LiveImage_follicle2-2	7	5	5	0	0
LiveImage_follicle2-3	6	7	7	2	28.5714
LiveImage_follicle2-4	6	5	5	3	60
					Mean
stage 5	2				12.6531
stage 6	3
stage 7	2
stage 8	0
dissected animals	10
Dissected on two different days
Z-plane selection: select a plane having 3-4 nurse cells with clear nulear area and cytosolic area enough to have 25% depth from the top surface of a follicle
Stages of egg chamber was determined with an average size of each stage as described in the reference (Spradling, A. Developmental genetics of oogenesis in The development of Drosophila melanogaster. 1–70 (CSHL), Average size of each stage (µmxµm): stage4 (40x50) ; stage5 (55x75); stage6 (60x85); stage7 (70x115)
Live image: single plane

### Sheet: CHX_Kymograph (Fig8)
File name	stage of egg chamber	distance (µm)	time (s)	velocity (µm/s)
Control_LiveImage_follicle1	7	3.149	3.401	0.925904
		2.68	17.604	0.152238
		2.077	18.204	0.114096
		1.809	8.402	0.215306
		1.943	12.203	0.159223
		1.809	13.403	0.13497
		3.618	6.802	0.531902
		1.943	3.601	0.539572
		2.144	3.001	0.714429
		1.876	3.001	0.625125
				Mean	SD
				0.411277	0.291963
Control_LiveImage_follicle2	6	1.005	7.402	0.135774
		1.005	8.002	0.125594
		1.34	6.802	0.197001
		0.737	7.802	0.094463
		0.871	15.003	0.0580551
		1.474	5.201	0.283407
		0.938	2.201	0.42617
		1.273	6.201	0.205289
		1.273	3.201	0.397688
		1.139	2.601	0.437908
				Mean	SD
				0.236135	0.142095
Control_LiveImage_follicle3	7	1.608	9.202	0.174745
		1.742	6.201	0.280922
		1.407	5.001	0.281344
		1.943	5.001	0.388522
		1.407	6.602	0.213117
		2.479	3.401	0.728903
		1.943	5.201	0.373582
		2.01	5.201	0.386464
		1.608	2.601	0.618224
		1.541	5.001	0.308138
				Mean	SD
				0.375396	0.174203
Control_LiveImage_follicle4	8	1.474	7.202	0.204665
		1.541	15.203	0.101362
		1.139	15.404	0.0739418
		1.675	16.004	0.104661
		1.407	11.003	0.127874
		5.226	4.801	1.08852
		1.407	1.4	1.005
		1.474	5.201	0.283407
		1.675	2	0.8375
		1.273	3.001	0.424192
				Mean	SD
				0.425113	0.399208
CHX_LiveImage_follicle1	7	0.871	8.802	0.0989548
		1.273	5.801	0.219445
		1.608	3.801	0.423047
		1.407	8.802	0.15985
		2.01	3.601	0.558178
		0.737	4.801	0.15351
		3.484	3.001	1.16095
		2.01	4.201	0.478458
		1.943	6.401	0.303546
		1.474	4.001	0.368408
				Mean	SD
				0.392434	0.309504
CHX_LiveImage_follicle2	6	1.742	3.601	0.483755
		0.737	8.602	0.0856777
		1.206	5.401	0.223292
		1.139	7.202	0.158151
		1.139	7.402	0.153877
		0.536	9.802	0.0546827
		1.809	2.801	0.645841
		2.278	3.201	0.711653
		2.077	2.601	0.798539
		1.34	3.001	0.446518
				Mean	SD
				0.376199	0.276536
CHX_LiveImage_follicle3	7	0.737	7.802	0.094463
		2.412	7.202	0.334907
		1.34	10.802	0.124051
		1.072	8.202	0.1307
		1.541	5.801	0.265644
		0.804	13.403	0.0599866
		1.675	5.001	0.334933
		2.077	4.801	0.432618
		2.345	7.802	0.300564
		2.278	3.201	0.711653
				Mean	SD
				0.278952	0.19599
CHX_LiveImage_follicle4	7	2.814	8.602	0.327133
		1.809	11.403	0.158642
		2.01	11.603	0.173231
		1.407	17.204	0.0817833
		1.742	6.201	0.280922
		2.881	6.001	0.480087
		2.747	5.801	0.473539
		3.015	6.201	0.486212
		1.34	7.402	0.181032
		1.273	7.402	0.171981
				Mean	SD
				0.281456	0.152424
KymographBuilder in Fiji ImageJ was used for distance and time

### Sheet: TrailerHitch_CHX(S1Fig)
Tral_noCHX	stage of egg chamber	Changes of P granules in size/number after 30 mins compared to 0 mins (subjective measurement)
LiveImage_follicle1-1	6	no change
LiveImage_follicle1-2	7	no change
LiveImage_follicle1-3	7	no change
LiveImage_follicle1-4	6	increased
LiveImage_follicle1-5	6	no change
LiveImage_follicle1-6	6	increased
LiveImage_follicle1-7	7	increased
LiveImage_follicle1-8	7	increased
LiveImage_follicle1-9	7	increased
LiveImage_follicle1-10	8	increased
LiveImage_follicle2-1	8	increased
LiveImage_follicle2-2	6	increased
LiveImage_follicle2-3	7	increased
LiveImage_follicle2-4	7	increased
LiveImage_follicle2-5	7	increased
LiveImage_follicle2-6	7	no change
LiveImage_follicle2-7	6	no change
LiveImage_follicle2-8	7	increased
LiveImage_follicle2-9	6	increased
		Sum		Ratio
stage5	0	0	decreased	0
stage6	7	6	no change	31.5789
stage7	10	13	increased	68.4211
stage8	2
Dissected animals	6
Dissected on two different days
Tral_CHX	stage of egg chamber	Changes of P granules in size/number after 30 mins compared to 0 mins (subjective measurement)
LiveImage_follicle1-1	6	no change
LiveImage_follicle1-2	8	decreased
LiveImage_follicle1-3	7	no change
LiveImage_follicle1-4	7	no change
LiveImage_follicle1-5	8	no change
LiveImage_follicle1-6	6	no change
LiveImage_follicle1-7	8	no change
LiveImage_follicle1-8	7	decreased
LiveImage_follicle1-9	8	no change
LiveImage_follicle1-10	7	no change
LiveImage_follicle1-11	6	increased
LiveImage_follicle1-12	8	increased
LiveImage_follicle2-1	5	decreased
LiveImage_follicle2-2	5	no change
LiveImage_follicle2-3	7	decreased
LiveImage_follicle2-4	8	decreased
LiveImage_follicle2-5	7	decreased
LiveImage_follicle2-6	5	decreased
LiveImage_follicle2-7	8	decreased
LiveImage_follicle2-8	6	no change
LiveImage_follicle2-9	5	decreased
LiveImage_follicle2-10	6	decreased
LiveImage_follicle2-11	8	decreased
		Sum		Ratio
stage5	4	11	decreased	47.8261
stage6	5	10	no change	43.4783
stage7	6	2	increased	8.69565
stage8	8
Dissected animals	6
Dissected on two different days
Z-plane selection: select a plane having 3-4 nurse cells with clear nulear area and cytosolic area enough to have 25% depth from the top surface of a follicle; select a plane to see an oocyte if possible but to avoid a dim fluorescence signal due to a deeper depth
Stages of egg chamber was determined with an average size of each stage as described in the reference (Spradling, A. Developmental genetics of oogenesis in The development of Drosophila melanogaster. 1–70 (CSHL), Average size of each stage (µmxµm): stage4 (40x50) ; stage5 (55x75); stage6 (60x85); stage7 (70x115)
Live image z-stacked: 2 µm with the interval of 0.5 µm
