## Supplemental Table3 for "*Drosophila* Clueless ribonucleoprotein particles display novel dynamics that rely on the availability of functional protein and polysome equilibrium"

### Sheet: MitoKymograph (Fig9)
Set1
Live Follicle1 stage 5
Particle#	Slope	Particle Area (µm^2)	pixel/µm	dy now	dy (sec)	dx now	dx (µm)	speed (µm/sec)	Mitochondrial binding
1	1	0.254	12.068	8.25	34.7199	33	2.7345
	2			3.25	13.6775	5	0.414319	0.0650618	No
2	1	1.037		12.75	53.658	6	0.497183	0.00926577	Yes
3-1	1	0.714		6	25.2508	6.5	0.538615
	2			7	29.4593	8.5	0.704342	0.022719	Yes
3-2	1	0.371		6.5	27.3551	14.25	1.18081
	2			5.25	22.0945	6.25	0.517899	0.0343524	Yes
4	1	0.302		12.333	51.9031	16.667	1.38109	0.026609	Yes
5	1	0.22		9	37.8762	20	1.65728	0.043755	No
6-1	1	0.254		4.333	18.2353	2	0.165728
	2			9	37.8762	11	0.911501	0.019198	Yes
6-2	1	0.851		1.667	7.01552	3.333	0.276185
	2			4.667	19.6409	13.667	1.1325
	3			3.333	14.0268	9	0.745774	0.0529568	No
6-3	1	0.35		9	37.8762	20.667	1.71255
	2			3.667	15.4325	6	0.497183	0.0414516	Yes
6-4	1	0.302		4.333	18.2353	6.667	0.552453
	2			4	16.8339	4.333	0.359049
	3			3	12.6254	6.333	0.524776
	4			3	12.6254	3.667	0.303861	0.0288485	Yes
Live Follicle2 stage 6
Particle#	Slope	Particle Area (µm^2)	pixel/µm	dy now	dy (sec)	dx now	dx (µm)	speed (µm/sec)	Mitochondrial binding
1	1	0.853	10.6101	17.5	73.6972	16.5	1.55512
	2			4.5	18.9507	4.5	0.424124
	3			7	29.4789	8	0.753999
	4			4	16.8451	4	0.376999
	5			5.5	23.162	6	0.565499	0.022671	Yes
1-2	1	0.764		3.5	14.7394	7	0.659749
	2			3.5	14.7394	4.5	0.424124
	3			15	63.169	10	0.942498
	4			4	16.8451	2.5	0.235625	0.0206588	Yes
1-3	1	0.853		9	37.9014	17	1.60225
	2			3	12.6338	2.5	0.235625
	3			4	16.8451	7.5	0.706874
	4			3.5	14.7394	8	0.753999
	5			3	12.6338	2.5	0.235625
	6			1	4.21127	5	0.471249
	7			5.5	23.162	5	0.471249
	8			2	8.42254	5	0.471249	0.0379023	Yes
2	1	0.995		4	16.8451	7	0.659749
	2			5.333	22.4587	4.667	0.439864
	3			1.667	7.02019	2.667	0.251364
	4			4.333	18.2474	6.667	0.628364
	5			6	25.2676	12	1.131
	6			3.333	14.0362	8	0.753999
	7			5	21.0563	6.667	0.628364
	8			3	12.6338	6.667	0.628364
	9			1.333	5.61362	2.333	0.219885	0.0373026	Yes
3	1	0.711		4	16.8451	7.5	0.706874
	2			1.75	7.36972	2.5	0.235625
	3			3.5	14.7394	5.5	0.518374
	4			5.25	22.1092	8.25	0.777561
	5			4.75	20.0035	5.75	0.541936
	6			6.75	28.4261	4.5	0.424124
	7			3.75	15.7923	7.75	0.730436	0.0314078	Yes
Live Follicle3 stage 7
Particle#	Slope	Particle Area (µm^2)	pixel/µm	dy now	dy (sec)	dx now	dx (µm)	speed (µm/sec)	Mitochondrial binding
1	1	0.687	9.6544	3.625	15.262	16.125	1.67022
	2			4	16.8408	0.625	0.0647373
	3			8	33.6816	6.125	0.634426
	4			2.75	11.5781	10.875	1.12643
	5			2.5	10.5255	3.75	0.388424
	6			2	8.4204	2.125	0.220107
	7			1.5	6.3153	5	0.517899	0.0450407	No
2	1	0.333		4.5	18.9459	30.375	3.14623	0.166064	No
3	1	0.257		3	12.6306	8.667	0.897725
	2			4	16.8408	22.333	2.31325
	3			4.667	19.649	36.333	3.76336
	4			2.333	9.8224	12	1.24296	0.139411	No
4	1	0.73		5.25	22.1036	1.25	0.129475
	2			1.75	7.36785	6	0.621478
	3			3.25	13.6832	0.75	0.0776848
	4			4.25	17.8934	1.25	0.129475
	5			2	8.4204	3	0.310739
	6			1.25	5.26275	7	0.725058
	7			2.5	10.5255	6.75	0.699163
	8			3.25	13.6832	0.5	0.0517899
	9			1	4.2102	7	0.725058
	10			3.25	13.6832	1.25	0.129475	0.030808	Yes
5	1	0.257		4.667	19.649	4	0.414319
	2			6.333	26.6632	3.333	0.345231
	3			3.333	14.0326	2.333	0.241651	0.0165913	Yes
6	1	0.451		5.333	22.453	11	1.13938
	2			3.333	14.0326	5	0.517899
	3			3.667	15.4388	5.667	0.586986	0.0432217	Yes
7	1	0.472		2.5	10.5255	15.125	1.56664	0.148843	No
8	1	0.279		5.25	22.1036	14.5	1.50191	0.0679486	No
9	1	0.343		1.5	6.3153	8.5	0.880428
	2			1.75	7.36785	6.75	0.699163
	3			2	8.4204	5.25	0.543794
	4			3	12.6306	20.25	2.09749	0.121519	No
10	1	0.279		3.667	15.4388	9.333	0.966709
	2			2.667	11.2286	5	0.517899
	3			1.333	5.6122	10.667	1.10488
	4			4	16.8408	14.667	1.5192
	5			1.333	5.6122	4	0.414319
	6			3	12.6306	9.667	1.00131
	7			4	16.8408	12	1.24296
	8			6.667	28.0694	8	0.828638	0.0676555	No
Live Follicle4 stage 7
Particle#	Slope	Particle Area (µm^2)	pixel/µm	dy now	dy (sec)	dx now	dx (µm)	speed (µm/sec)	Mitochondrial binding
1	1	0.451	8.6841	10.667	44.9216	16	1.84245
	2			3.333	14.0362	4.333	0.498958	0.0397133	Yes
1-2	1	0.212		4	16.8451	7.667	0.882878
	2			4.333	18.2474	7.333	0.844417
	3			3.667	15.4427	12.333	1.42018	0.0622828	Yes
1-3	1	0.424		12.333	51.9376	18.333	2.1111	0.0406469	Yes
1-4	1	0.212		5.667	23.8653	21.667	2.49502	0.104546	Yes
1-5	1	0.159		3.667	15.4427	12.333	1.42018	0.0919644	Yes
1-6	1	0.424		7.333	30.8812	14.333	1.65049	0.0534463	No
2	1	0.451		3	12.6338	29.333	3.37778	0.267361	No
3-1	1	0.212		4	16.8451	13.5	1.55457	0.092286	No
3-2	1	0.345		6	25.2676	33	3.80005	0.150392	No
4	1	0.424		6.5	27.3733	25	2.87882
	2			1.5	6.31691	15	1.72729	0.13672	No
Number of flies dissected	6
Dissected on the same day
Set2
Live Follicle1 stage 6
Particle#	Slope	Particle Area (µm^2)	Width (µm)	Height (sec)	speed (µm/sec)	Mitochondrial binding
1	1	0.611	0.134	37.273
	2		1.474	3.494	0.0394437	No
2	1	0.287	0.804	8.153
	2		1.876	33.779	0.063913	No
3	1	0.377	1.34	11.648
	2		0.536	19.801
	3		1.206	8.153
	4		0.536	4.659
	5		1.072	17.472	0.0759723	No
4	1	0.934	0.134	10.483
	2		0.268	12.813
	3		0.402	12.813
	4		0.67	6.989
	5		0.536	17.472	0.0331847	Yes
5	1	0.575	0.402	8.153
	2		0.134	11.648
	3		0.536	16.307
	4		0.536	12.813
	5		0.536	24.46	0.0292174	Yes
6	1	0.287	0.268	13.977
	2		1.072	6.989	0.063913	Yes
7	1	0.79	0.67	5.824
	2		0.402	9.318
	3		0.536	3.494
	4		0.134	22.131
	5		0.134	9.318	0.0374563	Yes
8	1	0.664	0.67	6.989
	2		1.206	12.813
	3		0.134	12.813
	4		0.67	9.318
	5		0.402	17.472
	6		0.938	8.153	0.0595044	Yes
9	1	1.006	0.268	31.449
	2		0.268	23.296	0.00979085	Yes
10	1	0.467	0.67	8.153
	2		0.536	10.483
	3		1.34	11.648
	4		0.402	15.142	0.0347805	No
11	1	0.144	2.144	9.318
	2		0.804	15.142
	3		0.402	17.472	0.0798913	No
12	1	0.359	0.938	11.648	0.0805288	No
13	1	0.377	1.072	17.472
	2		2.01	13.977	0.0979999	No
Live Follicle2 stage 6
Particle#	Slope	Particle Area (µm^2)	Width (µm)	Height (sec)	speed (µm/sec)	Mitochondrial binding
1	1	0.79	0.268	9.846
	2		0.134	29.537
	3		0.134	41.352
	4		0.268	9.846
	5		0	31.506	0.00658547	No
2	1	1.239	0.536	23.63
	2		0.536	75.812
	3		0.536	37.414	0.0117496	No
3	1	0.377	0.134	136.856	0.000979131	Yes
4	1	0.467	0.268	135.871	0.00197246	Yes
Live Follicle3 stage 5
Particle#	Slope	Particle Area (µm^2)	Width (µm)	Height (sec)	speed (µm/sec)	Mitochondrial binding
1	1	0.916	0.536	7.909
	2		1.34	12.852
	3		0.134	6.92
	4		0.804	8.898
	5		0.134	6.92
	6		0.67	3.954
	7		0.268	4.943
	8		0.536	7.909
	9		0.134	31.636	0.0495535	Yes
2	1	0.287	0.268	11.863
	2		0.938	4.943
	3		0.67	7.909
	4		0.938	11.863	0.0769315	No
3	1	0.611	0.134	32.624
	2		0.268	18.784	0.00781979	Yes
4	1	0.215	0.268	6.92
	2		0.134	11.863
	3		0.134	23.727
	4		0	41.522	0.00637852	Yes
5	1	0.108	1.608	3.954
	2		1.34	7.909	0.248504	No
6	1	0.611	0.536	5.932
	2		0.67	3.954
	3		0.134	18.784
	4		0.536	4.943
	5		0.67	5.932
	6		0.402	17.795	0.0514126	Yes
7	1	0.215	1.742	22.738
	2		0.402	11.863
	3		1.474	21.749
	4		0.804	15.818	0.0612737	Yes
Live Follicle4 stage 7
Particle#	Slope	Particle Area (µm^2)	Width (µm)	Height (sec)	speed (µm/sec)	Mitochondrial binding
1	1	0.754	0.804	8.865
	2		0.134	4.925
	3		0.536	4.925
	4		0.536	16.744
	5		0.536	2.955
	6		0.938	9.85	0.0721863	Yes
2	1	0.215	0.402	12.804
	2		1.742	14.774
	3		0.134	21.669	0.0462566	Yes
3	1	0.359	1.474	10.834
	2		0.134	16.744
	3		1.474	7.88
	4		0.67	3.94
	5		0.268	7.88	0.085029	No
4	1	0.287	2.948	17.729	0.166281	No
5	1	0.215	2.68	14.774
	2		0.804	12.804	0.126333	No
6	1	0.377	0.536	30.534
	2		0.268	21.669
	3		0.402	13.789
	4		0.402	16.744	0.0194353	Yes
7	1	0.287	0.938	9.85
	2		1.072	12.804
	3		0.134	59.097	0.026226	Yes
8	1	0.575	0.536	5.91
	2		0.134	5.91
	3		0.67	5.91	0.0755781	Yes
Live Follicle5 stage 6
Particle#	Slope	Particle Area (µm^2)	Width (µm)	Height (sec)	speed (µm/sec)	Mitochondrial binding
1	1	0.251	0.67	25.696
	2		1.072	10.278
	3		0.67	20.557	0.0426669	No
2	1	0.287	1.206	30.835	0.0391114	No
Number of flies dissected	6
Dissected on the same day
Z-plane selection: select a plane having 3-4 nurse cells with clear nulear area and cytosolic area enough to have 25% depth from the top surface of a follicle
Stages of egg chamber was determined with an average size of each stage as described in the reference (Spradling, A. Developmental genetics of oogenesis in The development of Drosophila melanogaster. 1–70 (CSHL), Average size of each stage (µmxµm): stage4 (40x50) ; stage5 (55x75); stage6 (60x85); stage7 (70x115)
Live image: single plane
Set1: used MultiKymograph in Fiji Image J for distance and time
Set2: used KymographBuilder in Fiji ImageJ for distance and time
